# CELLISA – a cell-cell binding assay for evaluation of nanovesicle targeting proteins

**DOI:** 10.64898/2026.04.09.717595

**Authors:** Taylor F. Gunnels, Jonathan D. Boucher, Yazeed S. Alroogi, Neha P. Kamat, Joshua N. Leonard

## Abstract

Enhancing targeted delivery of biomedicines improves efficacy and can reduce off-target effects by lowering the effective dose, but achieving targeting is challenging. Extracellular vesicles (EVs) are promising biological nanovesicles which can be targeted by displaying binding proteins and are being developed as therapeutics. Currently, discovering EV targeting constructs is limited by low throughput and resource-intensive EV production and isolation. To accelerate discovery, we developed a screening pipeline to identify EV targeting constructs without requiring EV production. This approach is premised on the hypothesis that cell-cell interactions may predict some cell-EV interactions. Our <u>cell</u> binding as<u>say</u> (CELLISA) quantifies binding of a cell surface-displayed targeting protein to its cognate receptor on a target cell, employing a microscopy-based analysis pipeline. After validating the premise using existing T cell-targeting reagents, we develop CELLISA for either adherent or suspension EV producer cells. Finally, we use CELLISA to evaluate new binders and validate that hits mediate targeting and/or delivery of genetic cargo to natural killer cells and T cells. CELLISA increased throughput > 6-fold and decreased time by 40% compared to standard EV screens, and it identified a T-cell binder conferring efficient gene delivery. CELLISA is easily adaptable to other laboratories and can accelerate EV research.
