## Supplementary Data 1 for "CELLISA – a cell-cell binding assay for evaluation of nanovesicle targeting proteins": _Plasmid-Index.xlsx

### Sheet: Plasmid Maps
Plasmid	Description	Figures
LL3559	mKate2	2B-C, S4, S5, S8, 3B-C, S9, S11, S12, S13, S14
LL3548	PDGFR-40GS-αCD2scFv	2B-C, S4, S5, S7, S8, 3B-C, S9, S11, S12, S13, S14
LL3547	PDGFR-Helical-αCD2scFv	2B-C, S4, S5, S7, S8, 3B-C, S9, S11, S12, S13, S14
LL3562	PDGFR only	2B-C, S4, S5, S7, S8, 3B-C, S9, S11, S12, S13, S14
LL3563	PDGFR-Hinge-αCD2scFv	2B-C, S4, S5, S7, S8, 3B-C, S9, S11, S12, S13, S14
LL4921	WT CD16a_IRES_miRFP720_BlastR	N/A; transfer plasmid for NK-92 stable cell lines
LL4924	F176V CD16a_IRES_miRFP720_BlastR	N/A; transfer plasmid for NK-92 stable cell lines
L4771	Cytosolic mScarlet-I	N/A; transfer plasmid for Freestyle 293F EV producer cell line
pMD2.G	VSV-G for lentivirus	N/A; used for cell line generation
pSPAX2	Lentivirus packaging plasmid	N/A; used for cell line generation
pcDNA	Empy pcDNA3.1; filler DNA	S7
LL4970	CD16-Nb-Helical-PDGFR	S13
LL4971	CD16-Nb-GS-PDGFR	S13
LL4972	CD16-Nb-20PAS-PDGFR	S13
LL4973	CD16-Nb-40PAS-PDGFR	S13
LL4974	CD16-Nb-80PAS-PDGFR	S13
LL4975	CD16-scFv-Helical-PDGFR	S13
LL4976	CD16-scFv-GS-PDGFR	S13
LL4977	CD16-scFv-20PAS-PDGFR	S13
LL4978	CD16-scFv-40PAS-PDGFR	S13
LL4979	CD16-scFv-80PAS-PDGFR	S13
LL4980	NKG2D-Nb-Helical-PDGFR	S13
LL4981	NKG2D-Nb-GS-PDGFR	S13
LL4982	NKG2D-Nb-20PAS-PDGFR	S13
LL4983	NKG2D-Nb-40PAS-PDGFR	S13
LL4984	NKG2D-Nb-80PAS-PDGFR	S13
LL4985	NKG2D-scFv-Helical-PDGFR	S13
LL4986	NKG2D-scFv-GS-PDGFR	S13
LL4987	NKG2D-scFv-20PAS-PDGFR	S13
LL4988	NKG2D-scFv-40PAS-PDGFR	S13
LL4989	NKG2D-scFv-80PAS-PDGFR	S13
LL4990	NKp46-scFv09-Helical-PDGFR	S13
LL4991	NKp46-scFv09-GS-PDGFR	S13
LL4992	NKp46-scFv09-20PAS-PDGFR	S13
LL4993	NKp46-scFv09-40PAS-PDGFR	S13
LL4994	NKp46-scFv09-80PAS-PDGFR	S13
LL4995	NKp46-scFv119-Helical-PDGFR	S13
LL4996	NKp46-scFv119-GS-PDGFR	S13
LL4997	NKp46-scFv119-20PAS-PDGFR	S13
LL4998	NKp46-scFv119-40PAS-PDGFR	S13
LL4999	NKp46-scFv119-80PAS-PDGFR	S13
LL5000	NoBinder-Helical-PDGFR	S13
LL5001	NoBinder-GS-PDGFR	S13
LL5002	NoBinder-20PAS-PDGFR	S13
LL5003	NoBinder-40PAS-PDGFR	S13
LL5004	NoBinder-80PAS-PDGFR	S13
LL5005	NoBinder-NoLinker-PDGFR	S13, 4B, 4D, S16, 4F, S17
LL5007	CD2scFv-Helical-PDGFR	4B, 4D, S16, 4F, S17
LL5008	CD3scFv-Helical-PDGFR	4B
LL5009	CD3scFv_20PAS-PDGFR	4B
LL5010	CD3scFv-40PAS-PDGFR	4B
LL5011	CD3scFv-80PAS-PDGFR	4B
LL5012	CD3nb-Helical-PDGFR	4B
LL5013	CD3Nb-20PAS-PDGFR	4B
LL5014	CD3Nb-40PAS-PDGFR	4B
LL5015	CD3Nb-80PAS-PDGFR	4B
LL5016	CD3DARPin-Helical-PDGFR	4B
LL5017	CD3DARPin-20PAS-PDGFR	4B
LL5018	CD3DARPin-40PAS-PDGFR	4B
LL5019	CD3DARPin-80PAS-PDGFR	4B
LL5020	CD5scFv-Helical-PDGFR	4B, 4D, S16, 4F, S17
LL5021	CD5scFv-20PAS-PDGFR	4B, 4D, S16, 4F, S17
LL5022	CD5scFv-40PAS-PDGFR	4B
LL5023	CD5scFv-80PAS-PDGFR	4B
LL5024	CD7Nb-Helical-PDGFR	4B, 4D, S16, 4F, S17
LL5025	CD7Nb-20PAS-PDGFR	4B, 4D, S16, 4F, S17
LL5026	CD7Nb-40PAS-PDGFR	4B
LL5027	CD7Nb-80PAS-PDGFR	4B
LL5028	CD21scFv-Helical-PDGFR	4B
LL5029	CD21scFv-20PAS-PDGFR	4B
LL5030	CD21scFv-40PAS-PDGFR	4B
LL5031	CD21scFv-80PAS-PDGFR	4B
LL4435	pCMV Bglobin intron VSVGmut K47Q R354A in pMD2	4F, S17
pGGB500	pCCL pSFFV DsRedExpress2	4F, S17
pRSV-Rev	3rd generation lentiviral packaging plasmid	4F, S17
pMDLg/pRRE	3rd generation lentiviral packaging plasmid	4F, S17

### Sheet: DNA Doses
Figure 2B-C, S2, S5
Plasmid	Mass in transfection
Transfection control (mKate2)	200 ng
Binder	300 ng
Figure S4
Plasmid	Mass in transfection
Empty, Filler DNA	200 ng
Binder	300 ng
Figure 3, 4B, S6, S8, S9, S10, S12, S13
Plasmid	Mass in transfection
Transfection control (mKate2)	800 ng
Binder	1200 ng
Figure 4D, S16
Plasmid	Mass in transfection
Binder	20 ug
Figure 4F, S17
Plasmid	Mass in transfection
pGGB500 (dsRed Transfer, 3rd Gen)	4.2 ug
pRSV	1.6 ug
pMDLg	2.9 ug
pHIE822 (VSVGmut)	0.5 ug
Affinity Reagent (Binder)	0.8 ug
